# Ezh2 as an epigenetic checkpoint regulator during monocyte differentiation: a potential target to improve cardiac repair after myocardial infarction

**DOI:** 10.1101/2021.02.17.428828

**Authors:** Rondeaux Julie, Groussard Déborah, Renet Sylvanie, Tardif Virginie, Dumesnil Anaïs, Chu Alphonse, Henry Jean-Paul, Badji Zina, Vézier Claire, Béziau Delphine, Guerrot Dominique, Brand Marjorie, Richard Vincent, Durand Eric, Brakenhielm Ebba, Fraineau Sylvain

## Abstract

Epigenetic regulation of histone H3K27 methylation has recently emerged as a key step during M2-like macrophage polarization, essential for cardiac repair after Myocardial Infarction (MI). We demonstrate for the first-time that EZH2, responsible for H3K27 methylation, has an ectopic cytoplasmic localization during monocyte differentiation in M2 macrophages. Moreover, we show that pharmacological EZH2 inhibition, with GSK-343, enhances bivalent genes, expression to promote human monocyte repair functions. GSK-343 treatment accelerated cardiac inflammatory resolution preventing infarct expansion and subsequent cardiac dysfunction after MI *in vivo*. In conclusion, our study reveals that epigenetic modulation of cardiac-infiltrating immune cells may hold promise to limit adverse cardiac remodeling after MI.
