## Supplementary table 3 for "Ezh2 as an epigenetic checkpoint regulator during monocyte differentiation: a potential target to improve cardiac repair after myocardial infarction"

### Sheet: GSK_01_vs_DMSO_01.genes.signifi
Gene	GSK_01.value	DMSO_01.value	log2foldchange	pvalue	padjust	significance	gene_name	gene_description	Status with UCSC	Status with bivalent gene list
ENSG00000115318	16.9034	41.8259	-1.30708	0.00014180925710981	0.0272591850489212	TRUE	LOXL3	lysyl oxidase like 3 [Source:HGNC Symbol;Acc:HGNC:13869]	Bivalent	1
ENSG00000100276	0.518095	1.38278	-1.41628	0.000240650998476749	0.0419466926836422	TRUE	RASL10A	RAS like family 10 member A [Source:HGNC Symbol;Acc:HGNC:16954]	Bivalent	2
ENSG00000175857	52.6368	141.273	-1.42434	7.14130527826332e-05	0.0168464513932025	TRUE	GAPT	GRB2 binding adaptor protein, transmembrane [Source:HGNC Symbol;Acc:HGNC:26588]	Active	1
ENSG00000175262	1.96982	5.48082	-1.47633	0.000122584873419378	0.0247188791812723	TRUE	C1orf127	chromosome 1 open reading frame 127 [Source:HGNC Symbol;Acc:HGNC:26730]	Active	2
ENSG00000048342	0.620792	1.78366	-1.52266	6.19110469432101e-05	0.0158089192589962	TRUE	CC2D2A	coiled-coil and C2 domain containing 2A [Source:HGNC Symbol;Acc:HGNC:29253]	Active	3
ENSG00000157240	7.00721	20.5265	-1.55057	3.74114544060821e-05	0.0108216797481427	TRUE	FZD1	frizzled class receptor 1 [Source:HGNC Symbol;Acc:HGNC:4038]	Bivalent	3
ENSG00000167210	0.115024	0.359131	-1.64257	0.000213479419668391	0.0378521095149955	TRUE	LOXHD1	lipoxygenase homology domains 1 [Source:HGNC Symbol;Acc:HGNC:26521]	Active	4
ENSG00000179057	0.334368	1.05341	-1.65555	0.000116072545046163	0.0236374267971236	TRUE	IGSF22	immunoglobulin superfamily member 22 [Source:HGNC Symbol;Acc:HGNC:26750]	Bivalent	4
ENSG00000186862	0.38948	1.26331	-1.69759	0.000151338590403431	0.0286963461922992	TRUE	PDZD7	PDZ domain containing 7 [Source:HGNC Symbol;Acc:HGNC:26257]	Bivalent	5
ENSG00000123700	2.43857	8.97114	-1.87926	4.14454834722703e-07	0.000315722482984317	TRUE	KCNJ2	potassium voltage-gated channel subfamily J member 2 [Source:HGNC Symbol;Acc:HGNC:6263]	Active	5
ENSG00000158457	11.2302	42.1319	-1.90753	0.000308235320918634	0.0477467055364127	TRUE	TSPAN33	tetraspanin 33 [Source:HGNC Symbol;Acc:HGNC:28743]	Bivalent	6
ENSG00000151491	6.20626	23.3924	-1.91424	0.000140836289044963	0.0272591850489212	TRUE	EPS8	epidermal growth factor receptor pathway substrate 8 [Source:HGNC Symbol;Acc:HGNC:3420]	Bivalent	7
ENSG00000154262	0.527112	2.17946	-2.04779	0.000188674379646835	0.0340408301804921	TRUE	ABCA6	ATP binding cassette subfamily A member 6 [Source:HGNC Symbol;Acc:HGNC:36]	Active	6
ENSG00000074706	0.666277	2.78671	-2.06437	1.00104850430745e-06	0.000613431971869977	TRUE	IPCEF1	interaction protein for cytohesin exchange factors 1 [Source:HGNC Symbol;Acc:HGNC:21204]	Bivalent	8
ENSG00000179639	0.745712	3.28193	-2.13785	0.000133714716569119	0.0261928027656538	TRUE	FCER1A	Fc fragment of IgE receptor Ia [Source:HGNC Symbol;Acc:HGNC:3609]	Repressed	1
ENSG00000048052	3.47795	15.7745	-2.18128	1.0438603177484e-06	0.000613431971869977	TRUE	HDAC9	histone deacetylase 9 [Source:HGNC Symbol;Acc:HGNC:14065]	Active	7
ENSG00000112414	0.168103	0.779937	-2.21401	1.66840826469572e-06	0.000836971248494187	TRUE	ADGRG6	adhesion G protein-coupled receptor G6 [Source:HGNC Symbol;Acc:HGNC:13841]	Bivalent	9
ENSG00000232229	0.123527	0.573316	-2.2145	1.18568295678267e-08	2.4387127055106e-05	TRUE	LINC00865	long intergenic non-protein coding RNA 865 [Source:HGNC Symbol;Acc:HGNC:45170]	Bivalent	10
ENSG00000186188	0.284491	1.40459	-2.30369	1.2796778133649e-06	0.000692642454349715	TRUE	FFAR4	free fatty acid receptor 4 [Source:HGNC Symbol;Acc:HGNC:19061]	Bivalent	11
ENSG00000144668	0.891319	4.4099	-2.30673	7.32135937560913e-05	0.0169197437794976	TRUE	ITGA9	integrin subunit alpha 9 [Source:HGNC Symbol;Acc:HGNC:6145]	Bivalent	12
ENSG00000149294	1.64795	8.20042	-2.31502	4.59386031161848e-06	0.00201035146573125	TRUE	NCAM1	neural cell adhesion molecule 1 [Source:HGNC Symbol;Acc:HGNC:7656]	Bivalent	13
ENSG00000171695	0.13237	0.671306	-2.34239	6.32389392556276e-05	0.0158089192589962	TRUE	LKAAEAR1	LKAAEAR motif containing 1 [Source:HGNC Symbol;Acc:HGNC:33718]	Bivalent	14
ENSG00000004799	1.928	10.8239	-2.48903	0.000243000242504132	0.042000243595168	TRUE	PDK4	pyruvate dehydrogenase kinase 4 [Source:HGNC Symbol;Acc:HGNC:8812]	Active	8
ENSG00000171611	0.20172	1.13661	-2.49432	1.87004867077339e-05	0.00681720250632744	TRUE	PTCRA	pre T cell antigen receptor alpha [Source:HGNC Symbol;Acc:HGNC:21290]	Active	9
ENSG00000135643	0.50747	3.02411	-2.57511	7.20773883023055e-05	0.0168464513932025	TRUE	KCNMB4	potassium calcium-activated channel subfamily M regulatory beta subunit 4 [Source:HGNC Symbol;Acc:HGNC:6289]	Bivalent	15
ENSG00000175899	60.7075	375.074	-2.62723	1.49133740779819e-07	0.000171566719989798	TRUE	A2M	alpha-2-macroglobulin [Source:HGNC Symbol;Acc:HGNC:7]	Active	10
ENSG00000137727	0.0694063	0.459904	-2.72819	0.000196300045639847	0.0351086899019162	TRUE	ARHGAP20	Rho GTPase activating protein 20 [Source:HGNC Symbol;Acc:HGNC:18357]	Bivalent	16
ENSG00000066056	0.312887	2.22569	-2.83054	0.000306616221066681	0.0477467055364127	TRUE	TIE1	tyrosine kinase with immunoglobulin like and EGF like domains 1 [Source:HGNC Symbol;Acc:HGNC:11809]	ND	1
ENSG00000141655	1.66555	12.5199	-2.91015	1.43118540158274e-05	0.00555407949806674	TRUE	TNFRSF11A	TNF receptor superfamily member 11a [Source:HGNC Symbol;Acc:HGNC:11908]	Bivalent	17
ENSG00000041982	0.281878	2.22796	-2.98258	7.71852364658642e-06	0.00323988968087734	TRUE	TNC	tenascin C [Source:HGNC Symbol;Acc:HGNC:5318]	Repressed	2
ENSG00000151090	0.161573	1.36352	-3.07707	4.23878009144201e-11	1.74366457841558e-07	TRUE	THRB	thyroid hormone receptor beta [Source:HGNC Symbol;Acc:HGNC:11799]	Bivalent	18
ENSG00000135549	0.19362	1.6596	-3.09953	2.3831865954014e-07	0.000222806281337346	TRUE	PKIB	cAMP-dependent protein kinase inhibitor beta [Source:HGNC Symbol;Acc:HGNC:9018]	Bivalent	19
ENSG00000205056	0.00362149	0.0318691	-3.1375	0.000188178806442963	0.0340408301804921	TRUE	CLLU1-AS1	CLLU1 Antisense RNA 1	ND	2
ENSG00000226334	0.0492306	0.467691	-3.24792	0.000295176119485813	0.0474311126998766	TRUE	ABCA1	ATP Binding Cassette Subfamily A Member 1	Active	11
ENSG00000169116	0.0520361	0.508797	-3.2895	2.32982916888855e-05	0.0078055925365463	TRUE	PARM1	prostate androgen-regulated mucin-like protein 1 [Source:HGNC Symbol;Acc:HGNC:24536]	Bivalent	20
ENSG00000166428	0.2433	2.39042	-3.29645	4.94852951420604e-05	0.0135708473397586	TRUE	PLD4	phospholipase D family member 4 [Source:HGNC Symbol;Acc:HGNC:23792]	Active	12
ENSG00000155265	0.0119855	0.120711	-3.33219	6.73609268774322e-05	0.0162997593413532	TRUE	GOLGA7B	golgin A7 family member B [Source:HGNC Symbol;Acc:HGNC:31668]	Bivalent	21
ENSG00000180447	0.0149735	0.153819	-3.36074	0.000114758757334128	0.0236035812084835	TRUE	GAS1	growth arrest specific 1 [Source:HGNC Symbol;Acc:HGNC:4165]	Bivalent	22
ENSG00000188282	0.253439	2.98592	-3.55846	2.69755687872951e-12	1.84944499605695e-08	TRUE	RUFY4	RUN and FYVE domain containing 4 [Source:HGNC Symbol;Acc:HGNC:24804]	Active	13
ENSG00000171657	0.633373	7.48859	-3.56356	3.36029867318763e-06	0.00153588051355829	TRUE	GPR82	G protein-coupled receptor 82 [Source:HGNC Symbol;Acc:HGNC:4533]	Bivalent	23
ENSG00000144218	0.311914	3.77303	-3.5965	1.50145904308458e-07	0.000171566719989798	TRUE	AFF3	AF4/FMR2 family member 3 [Source:HGNC Symbol;Acc:HGNC:6473]	Bivalent	24
ENSG00000229754	0.497166	6.14463	-3.62752	3.36820418640811e-09	8.65965296325526e-06	TRUE	CXCR2P1	C-X-C motif chemokine receptor 2 pseudogene 1 [Source:HGNC Symbol;Acc:HGNC:6028]	Active	14
ENSG00000213250	0.0470823	0.649736	-3.78659	7.3426922736294e-06	0.0031463436392502	TRUE	RBMS2P1	RNA binding motif single stranded interacting protein 2 pseudogene 1 [Source:HGNC Symbol;Acc:HGNC:30994]	Active	15
ENSG00000125845	0.0235102	0.338761	-3.8489	1.78274459519103e-06	0.000873035496044976	TRUE	BMP2	bone morphogenetic protein 2 [Source:HGNC Symbol;Acc:HGNC:1069]	Bivalent	25
ENSG00000157510	0.0397893	0.594945	-3.9023	9.36513034833931e-05	0.0204917022345365	TRUE	AFAP1L1	actin filament associated protein 1 like 1 [Source:HGNC Symbol;Acc:HGNC:26714]	Bivalent	26
ENSG00000115414	16.2524	496.879	-4.93416	1.1301732398902e-13	2.32454031980616e-09	TRUE	FN1	fibronectin 1 [Source:HGNC Symbol;Acc:HGNC:3778]	Bivalent	27
ENSG00000184599	0.0098756	0.362105	-5.19639	3.35581744688759e-05	0.0101503607717035	TRUE	TAFA3	TAFA Chemokine Like Family Member 3chemokine like [Source:HGNC Symbol;Acc:HGNC:21590]	Active	16
ENSG00000150551	0.01319	0.484734	-5.19966	2.74358562296375e-06	0.00128250157029814	TRUE	LYPD1	LY6/PLAUR domain containing 1 [Source:HGNC Symbol;Acc:HGNC:28431]	Repressed	3

### Sheet: GO clusters genes Down
Annotation Cluster 1	Enrichment Score: 2.458587950998697
Category	Term	Count	%	PValue	Genes	List Total	Pop Hits	Pop Total	Fold Enrichment	Bonferroni	Benjamini	FDR
UP_SEQ_FEATURE	glycosylation site:N-linked (GlcNAc...)	22	43.13725490196079	2.423348949691176E-4	FCER1A, IL1R2, LYPD1, KCNMB4, PARM1, A2M, BMP2, FFAR4, TNC, GPR82, ADGRG6, FZD1, GAS1, ABCA6, NCAM1, ITGA9, TNFRSF11A, TSPAN33, LOXL3, TIE1, PTCRA, FN1	48	4234	20063	2.1718331758778144	0.05696525476295289	0.05696525476295289	0.31275283561694733
UP_KEYWORDS	Glycoprotein	22	43.13725490196079	3.318109785083601E-4	FCER1A, IL1R2, LYPD1, KCNMB4, PARM1, A2M, BMP2, FFAR4, TNC, GPR82, ADGRG6, FZD1, GAS1, ABCA6, NCAM1, ITGA9, TNFRSF11A, TSPAN33, LOXL3, TIE1, PTCRA, FN1	47	4551	20581	2.1168225828319236	0.04031616658175241	0.01362347852563317	0.3824869210402926
UP_SEQ_FEATURE	signal peptide	18	35.294117647058826	9.980595684501532E-4	FCER1A, IL1R2, LYPD1, A2M, BMP2, PARM1, TNC, ADGRG6, FZD1, GAS1, FAM19A3, NCAM1, ITGA9, TNFRSF11A, LOXL3, TIE1, PTCRA, FN1	48	3346	20063	2.2485430364614465	0.21466981099006177	0.05862410579962507	1.2822907854121546
UP_KEYWORDS	Signal	19	37.254901960784316	0.0024710878855189067	FCER1A, IL1R2, LYPD1, PARM1, A2M, BMP2, TNC, ADGRG6, FZD1, GAS1, FAM19A3, NCAM1, ITGA9, C1ORF127, TNFRSF11A, LOXL3, TIE1, PTCRA, FN1	47	4160	20581	1.999994885433715	0.26419792166122746	0.05951428806392167	2.816578503642686
UP_SEQ_FEATURE	disulfide bond	14	27.450980392156865	0.014249851002118074	FCER1A, IL1R2, A2M, BMP2, TNC, ADGRG6, FZD1, NCAM1, ITGA9, TNFRSF11A, TIE1, LOXL3, PTCRA, FN1	48	2917	20063	2.0060707347731688	0.968984553598396	0.43947325498801315	16.930830839078826
UP_KEYWORDS	Disulfide bond	15	29.411764705882355	0.015054414072769109	FCER1A, IL1R2, A2M, BMP2, TNC, ADGRG6, FZD1, NCAM1, ITGA9, TNFRSF11A, TSPAN33, TIE1, LOXL3, PTCRA, FN1	47	3434	20581	1.9127560440649822	0.847553471031184	0.26910847950635775	16.067873740820826
UP_KEYWORDS	Secreted	8	15.686274509803921	0.1448968026447528	NCAM1, IL1R2, BMP2, A2M, TNC, LOXL3, FAM19A3, FN1	47	1965	20581	1.7827729955064697	0.9999999962820996	0.6598400265681779	83.59454986035118
Annotation Cluster 2	Enrichment Score: 2.031314202425782
Category	Term	Count	%	PValue	Genes	List Total	Pop Hits	Pop Total	Fold Enrichment	Bonferroni	Benjamini	FDR
UP_KEYWORDS	Receptor	13	25.49019607843137	1.9917886825931202E-4	FCER1A, IL1R2, THRB, FFAR4, GPR82, ADGRG6, FZD1, NCAM1, ITGA9, TNFRSF11A, EPS8, TIE1, PTCRA	47	1648	20581	3.4542579012600703	0.024398075166786826	0.012274367633798189	0.229759133066465
UP_SEQ_FEATURE	glycosylation site:N-linked (GlcNAc...)	22	43.13725490196079	2.423348949691176E-4	FCER1A, IL1R2, LYPD1, KCNMB4, PARM1, A2M, BMP2, FFAR4, TNC, GPR82, ADGRG6, FZD1, GAS1, ABCA6, NCAM1, ITGA9, TNFRSF11A, TSPAN33, LOXL3, TIE1, PTCRA, FN1	48	4234	20063	2.1718331758778144	0.05696525476295289	0.05696525476295289	0.31275283561694733
UP_KEYWORDS	Glycoprotein	22	43.13725490196079	3.318109785083601E-4	FCER1A, IL1R2, LYPD1, KCNMB4, PARM1, A2M, BMP2, FFAR4, TNC, GPR82, ADGRG6, FZD1, GAS1, ABCA6, NCAM1, ITGA9, TNFRSF11A, TSPAN33, LOXL3, TIE1, PTCRA, FN1	47	4551	20581	2.1168225828319236	0.04031616658175241	0.01362347852563317	0.3824869210402926
UP_KEYWORDS	Cell membrane	17	33.33333333333333	9.571045455953949E-4	GAPT, FCER1A, IL1R2, LYPD1, PARM1, FFAR4, GPR82, ADGRG6, FZD1, GAS1, NCAM1, TNFRSF11A, TSPAN33, EPS8, RASL10A, IPCEF1, TIE1	47	3175	20581	2.344627240743843	0.1119593810399303	0.029248192821604846	1.0996490059755226
GOTERM_CC_DIRECT	GO:0005886~plasma membrane	19	37.254901960784316	0.001986160111938845	GAPT, FCER1A, IL1R2, LYPD1, KCNMB4, PARM1, FFAR4, GPR82, ADGRG6, FZD1, AFAP1L1, GAS1, KCNJ2, NCAM1, ITGA9, TNFRSF11A, TSPAN33, RASL10A, IPCEF1	42	4121	18224	2.0005315399637165	0.14364865834752116	0.14364865834752116	2.0810514773137667
UP_SEQ_FEATURE	topological domain:Extracellular	15	29.411764705882355	0.003665697440646742	FCER1A, IL1R2, KCNMB4, PARM1, FFAR4, GPR82, ADGRG6, FZD1, KCNJ2, NCAM1, ITGA9, TNFRSF11A, TSPAN33, TIE1, PTCRA	48	2787	20063	2.249618765697883	0.5888218415545204	0.16284474560733475	4.635542450830366
UP_KEYWORDS	Disulfide bond	15	29.411764705882355	0.015054414072769109	FCER1A, IL1R2, A2M, BMP2, TNC, ADGRG6, FZD1, NCAM1, ITGA9, TNFRSF11A, TSPAN33, TIE1, LOXL3, PTCRA, FN1	47	3434	20581	1.9127560440649822	0.847553471031184	0.26910847950635775	16.067873740820826
UP_SEQ_FEATURE	topological domain:Cytoplasmic	15	29.411764705882355	0.02359410863061252	FCER1A, IL1R2, KCNMB4, PARM1, FFAR4, GPR82, ADGRG6, FZD1, KCNJ2, NCAM1, ITGA9, TNFRSF11A, TSPAN33, TIE1, PTCRA	48	3456	20063	1.8141456886574074	0.9969057552495443	0.4737734690118388	26.55228034635677
UP_KEYWORDS	Membrane	24	47.05882352941176	0.04069393341222284	GAPT, FCER1A, IL1R2, LYPD1, KCNMB4, PARM1, FFAR4, PLD4, GPR82, ADGRG6, FZD1, GAS1, KCNJ2, ABCA6, NCAM1, ITGA9, TNFRSF11A, TSPAN33, EPS8, GOLGA7B, RASL10A, IPCEF1, TIE1, PTCRA	47	7494	20581	1.4023814796518064	0.9942098251972014	0.37395098858042575	38.105541236593965
UP_SEQ_FEATURE	transmembrane region	18	35.294117647058826	0.06247917803453519	GAPT, FCER1A, IL1R2, KCNMB4, PARM1, FFAR4, GPR82, PLD4, ADGRG6, FZD1, KCNJ2, ABCA6, NCAM1, ITGA9, TNFRSF11A, TSPAN33, TIE1, PTCRA	48	5056	20063	1.4880587420886076	0.9999998342768698	0.7901358228861759	56.56215136998715
GOTERM_CC_DIRECT	GO:0005887~integral component of plasma membrane	7	13.725490196078432	0.09488979744010602	FCER1A, KCNMB4, TNFRSF11A, TSPAN33, FFAR4, TIE1, KCNJ2	42	1415	18224	2.146525323910483	0.9995805174411978	0.788873483686666	65.16654915420963
UP_KEYWORDS	Transmembrane helix	18	35.294117647058826	0.10019042895632921	GAPT, FCER1A, IL1R2, KCNMB4, PARM1, FFAR4, GPR82, PLD4, ADGRG6, FZD1, KCNJ2, ABCA6, NCAM1, ITGA9, TNFRSF11A, TSPAN33, TIE1, PTCRA	47	5634	20581	1.3990211406430562	0.9999979361628137	0.5587677837908935	70.45003548607787
UP_KEYWORDS	Transmembrane	18	35.294117647058826	0.10249512433231503	GAPT, FCER1A, IL1R2, KCNMB4, PARM1, FFAR4, GPR82, PLD4, ADGRG6, FZD1, KCNJ2, ABCA6, NCAM1, ITGA9, TNFRSF11A, TSPAN33, TIE1, PTCRA	47	5651	20581	1.3948124414055882	0.9999984983619927	0.5455929980173804	71.31231382090473
GOTERM_CC_DIRECT	GO:0016021~integral component of membrane	14	27.450980392156865	0.37105610144507284	GAPT, FCER1A, IL1R2, PARM1, FFAR4, GPR82, PLD4, ADGRG6, FZD1, GAS1, ABCA6, NCAM1, TIE1, PTCRA	42	5163	18224	1.1765769255600749	0.9999999999999998	0.9942988657949801	99.25910599076215
Annotation Cluster 3	Enrichment Score: 2.029118929641435
Category	Term	Count	%	PValue	Genes	List Total	Pop Hits	Pop Total	Fold Enrichment	Bonferroni	Benjamini	FDR
UP_SEQ_FEATURE	domain:Fibronectin type-III 2	5	9.803921568627452	2.6395574776511455E-4	NCAM1, IGSF22, TNC, TIE1, FN1	48	133	20063	15.713502506265664	0.06188780178930309	0.031438077245085516	0.34061240362234235
UP_SEQ_FEATURE	domain:Fibronectin type-III 1	5	9.803921568627452	2.7161282479184763E-4	NCAM1, IGSF22, TNC, TIE1, FN1	48	134	20063	15.596237562189057	0.0636249907289167	0.02167472994227526	0.3504772140068835
SMART	SM00060:FN3	5	9.803921568627452	7.36623769653676E-4	NCAM1, IGSF22, TNC, TIE1, FN1	29	150	10057	11.559770114942529	0.026179445139363322	0.026179445139363322	0.6551022655832961
INTERPRO	IPR003961:Fibronectin, type III	5	9.803921568627452	0.0012075604698545497	NCAM1, IGSF22, TNC, TIE1, FN1	43	207	18559	10.425233119874171	0.13601779735166575	0.13601779735166575	1.3795152753417472
INTERPRO	IPR013783:Immunoglobulin-like fold	8	15.686274509803921	0.005083501800768482	NCAM1, FCER1A, IL1R2, IGSF22, TNC, TIE1, PTCRA, FN1	43	951	18559	3.6307436480571247	0.4602625584976796	0.2653317473156197	5.69084122471375
INTERPRO	IPR013151:Immunoglobulin	3	5.88235294117647	0.014809252990653714	FCER1A, IL1R2, TIE1	43	82	18559	15.790414066931367	0.8355782617678001	0.45216083289971964	15.762403604173336
UP_SEQ_FEATURE	domain:Fibronectin type-III 3	3	5.88235294117647	0.016574711656661467	TNC, TIE1, FN1	48	84	20063	14.927827380952381	0.9824849261647784	0.43887598867244837	19.427639372469095
INTERPRO	IPR003598:Immunoglobulin subtype 2	4	7.8431372549019605	0.0188410728381039	NCAM1, FCER1A, IL1R2, IGSF22	43	250	18559	6.905674418604651	0.8998934440136854	0.43750893254475254	19.641654648178342
INTERPRO	IPR003599:Immunoglobulin subtype	5	9.803921568627452	0.025499351512655012	NCAM1, FCER1A, IL1R2, IGSF22, TIE1	43	497	18559	4.3420991062655	0.9560824577905382	0.4647858269808236	25.692436461712553
INTERPRO	IPR007110:Immunoglobulin-like domain	6	11.76470588235294	0.0291897619317604	NCAM1, FCER1A, IL1R2, IGSF22, TIE1, PTCRA	43	771	18559	3.3587910596326123	0.9722504418099417	0.44977201034314873	28.86404735700834
SMART	SM00408:IGc2	4	7.8431372549019605	0.031456742012214614	NCAM1, FCER1A, IL1R2, IGSF22	29	250	10057	5.548689655172414	0.6835647878110416	0.437474256421132	24.804531004423946
UP_KEYWORDS	Immunoglobulin domain	5	9.803921568627452	0.033252503153972976	NCAM1, FCER1A, IL1R2, IGSF22, TIE1	47	546	20581	4.010014807887148	0.9849054915530415	0.40795819796164545	32.328871581429
SMART	SM00409:IG	5	9.803921568627452	0.0471097621967932	NCAM1, FCER1A, IL1R2, IGSF22, TIE1	29	497	10057	3.4888642198015685	0.8239874652895569	0.43957883011215004	34.97541993276444
UP_SEQ_FEATURE	domain:Ig-like C2-type 1	3	5.88235294117647	0.08121317525281077	NCAM1, IL1R2, TIE1	48	202	20063	6.2076113861386135	0.9999999987469407	0.8448596757414092	66.53658129729135
UP_SEQ_FEATURE	domain:Ig-like C2-type 2	3	5.88235294117647	0.08190249339044456	NCAM1, IL1R2, TIE1	48	203	20063	6.177032019704434	0.9999999989550596	0.8215194235900507	66.8596138174561
Annotation Cluster 4	Enrichment Score: 1.271344455698784
Category	Term	Count	%	PValue	Genes	List Total	Pop Hits	Pop Total	Fold Enrichment	Bonferroni	Benjamini	FDR
UP_SEQ_FEATURE	signal peptide	18	35.294117647058826	9.980595684501532E-4	FCER1A, IL1R2, LYPD1, A2M, BMP2, PARM1, TNC, ADGRG6, FZD1, GAS1, FAM19A3, NCAM1, ITGA9, TNFRSF11A, LOXL3, TIE1, PTCRA, FN1	48	3346	20063	2.2485430364614465	0.21466981099006177	0.05862410579962507	1.2822907854121546
GOTERM_CC_DIRECT	GO:0005576~extracellular region	8	15.686274509803921	0.0656685777567276	LYPD1, IL1R2, BMP2, A2M, TNC, LOXL3, FAM19A3, FN1	42	1610	18224	2.156048506359065	0.994998797160691	0.8289886942565114	51.25109576363016
GOTERM_BP_DIRECT	GO:0010628~positive regulation of gene expression	3	5.88235294117647	0.12874170670350665	BMP2, TNC, FN1	41	262	16792	4.689629491714764	1.0	0.9982349437383349	85.02726912856545
UP_KEYWORDS	Secreted	8	15.686274509803921	0.1448968026447528	NCAM1, IL1R2, BMP2, A2M, TNC, LOXL3, FAM19A3, FN1	47	1965	20581	1.7827729955064697	0.9999999962820996	0.6598400265681779	83.59454986035118
GOTERM_CC_DIRECT	GO:0005615~extracellular space	5	9.803921568627452	0.3597373937930489	PDZD7, BMP2, TNC, LOXL3, FN1	42	1347	18224	1.610633860077067	0.9999999999999992	0.9969615241051472	99.10526548844835
Annotation Cluster 5	Enrichment Score: 1.1837333164183845
Category	Term	Count	%	PValue	Genes	List Total	Pop Hits	Pop Total	Fold Enrichment	Bonferroni	Benjamini	FDR
GOTERM_BP_DIRECT	GO:0042060~wound healing	3	5.88235294117647	0.015551464721078071	ITGA9, TNC, FN1	41	80	16792	15.358536585365853	0.9968737024594012	0.9440866962110193	19.423487935269947
KEGG_PATHWAY	hsa04512:ECM-receptor interaction	3	5.88235294117647	0.02121455837927032	ITGA9, TNC, FN1	19	87	6879	12.484573502722322	0.6720934775514811	0.6720934775514811	18.80616815973556
GOTERM_BP_DIRECT	GO:0030198~extracellular matrix organization	3	5.88235294117647	0.07921936659722645	ITGA9, TNC, FN1	41	196	16792	6.268790443006471	0.9999999999999355	0.9994960723150016	67.92860453686097
UP_KEYWORDS	Cell adhesion	4	7.8431372549019605	0.09135405208356415	NCAM1, ITGA9, TNC, FN1	47	479	20581	3.6567316661484477	0.9999930666666536	0.5470369196727327	66.92001646051047
GOTERM_BP_DIRECT	GO:0007155~cell adhesion	4	7.8431372549019605	0.09548340133182497	NCAM1, ITGA9, TNC, FN1	41	459	16792	3.5691588288431904	0.9999999999999999	0.9993801916624149	74.91145009560628
KEGG_PATHWAY	hsa04510:Focal adhesion	3	5.88235294117647	0.09979781787859827	ITGA9, TNC, FN1	19	206	6879	5.272611139499233	0.9957763960231342	0.9350107395267043	63.99323485603615
KEGG_PATHWAY	hsa04151:PI3K-Akt signaling pathway	3	5.88235294117647	0.2274329487955552	ITGA9, TNC, FN1	19	345	6879	3.148283752860412	0.9999985117308651	0.965072269389617	91.84869042999163
Annotation Cluster 6	Enrichment Score: 0.9414218553189804
Category	Term	Count	%	PValue	Genes	List Total	Pop Hits	Pop Total	Fold Enrichment	Bonferroni	Benjamini	FDR
INTERPRO	IPR011993:Pleckstrin homology-like domain	4	7.8431372549019605	0.07184594074110143	ARHGAP20, EPS8, IPCEF1, AFAP1L1	43	427	18559	4.043134905506236	0.9998792107527046	0.7243933111061445	57.56327014063943
INTERPRO	IPR001849:Pleckstrin homology domain	3	5.88235294117647	0.12518656561799912	ARHGAP20, IPCEF1, AFAP1L1	43	271	18559	4.777911267484768	0.9999999062937192	0.867727035309867	78.51046874665407
SMART	SM00233:PH	3	5.88235294117647	0.166638164469552	ARHGAP20, IPCEF1, AFAP1L1	29	264	10057	3.9408307210031346	0.9985874303278205	0.806133634068745	80.32599520133476
Annotation Cluster 7	Enrichment Score: 0.5335740967894019
Category	Term	Count	%	PValue	Genes	List Total	Pop Hits	Pop Total	Fold Enrichment	Bonferroni	Benjamini	FDR
GOTERM_MF_DIRECT	GO:0004930~G-protein coupled receptor activity	4	7.8431372549019605	0.21375405476572365	FFAR4, GPR82, ADGRG6, FZD1	39	710	16881	2.4385698808234015	0.9999999999967534	0.9986576785949842	93.39317246577878
UP_KEYWORDS	G-protein coupled receptor	4	7.8431372549019605	0.29064079589925496	FFAR4, GPR82, ADGRG6, FZD1	47	842	20581	2.08025471269015	1.0	0.8810483444889877	98.10378886788094
UP_KEYWORDS	Transducer	4	7.8431372549019605	0.3258501420389657	FFAR4, GPR82, ADGRG6, FZD1	47	899	20581	1.9483586964239226	1.0	0.9025352453440483	98.94664299996165
GOTERM_BP_DIRECT	GO:0007186~G-protein coupled receptor signaling pathway	4	7.8431372549019605	0.36258911497641166	FFAR4, GPR82, ADGRG6, FZD1	41	899	16792	1.8222957757942428	1.0	0.9999970921855228	99.79809364203753
Annotation Cluster 8	Enrichment Score: 0.14854490767906542
Category	Term	Count	%	PValue	Genes	List Total	Pop Hits	Pop Total	Fold Enrichment	Bonferroni	Benjamini	FDR
GOTERM_BP_DIRECT	GO:0000122~negative regulation of transcription from RNA polymerase II promoter	4	7.8431372549019605	0.24494317476811273	BMP2, THRB, MLXIPL, HDAC9	41	720	16792	2.275338753387534	1.0	0.9999676666527837	97.91687590407574
GOTERM_BP_DIRECT	GO:0006355~regulation of transcription, DNA-templated	5	9.803921568627452	0.4870383042120838	BMP2, THRB, CRABP2, MLXIPL, AFF3	41	1504	16792	1.3615723923196679	1.0	0.9999999228355781	99.98987627255495
GOTERM_BP_DIRECT	GO:0045944~positive regulation of transcription from RNA polymerase II promoter	3	5.88235294117647	0.6869645640450419	BMP2, THRB, MLXIPL	41	981	16792	1.2524800477362572	1.0	0.9999999999974959	99.99998878182403
GOTERM_BP_DIRECT	GO:0006351~transcription, DNA-templated	5	9.803921568627452	0.7002027889350906	THRB, MLXIPL, AFF3, SPOCD1, HDAC9	41	1955	16792	1.0474705258561536	1.0	0.99999999999527	99.99999381482635
GOTERM_CC_DIRECT	GO:0005634~nucleus	11	21.568627450980394	0.8196597090663399	PDZD7, PARM1, THRB, CRABP2, PLD4, MLXIPL, AFF3, PKIB, LOXL3, AFAP1L1, HDAC9	42	5415	18224	0.8814316492986853	1.0	0.9999656001462816	99.99999864763318
GOTERM_CC_DIRECT	GO:0005654~nucleoplasm	5	9.803921568627452	0.8912867237581891	THRB, CRABP2, MLXIPL, AFF3, HDAC9	42	2784	18224	0.7792829775588395	1.0	0.9999902575219234	99.99999999360287
UP_KEYWORDS	Transcription regulation	4	7.8431372549019605	0.906116928170379	THRB, MLXIPL, AFF3, HDAC9	47	2332	20581	0.751103974307507	1.0	0.999895581907992	99.99999999986322
UP_KEYWORDS	Transcription	4	7.8431372549019605	0.9162372550554352	THRB, MLXIPL, AFF3, HDAC9	47	2398	20581	0.7304313878586766	1.0	0.9999101987931547	99.99999999996335
UP_KEYWORDS	DNA-binding	3	5.88235294117647	0.951372490521188	THRB, MLXIPL, AFF3	47	2050	20581	0.6408199273482096	1.0	0.9999777253642657	99.99999999999993
UP_KEYWORDS	Nucleus	7	13.725490196078432	0.9875759050965967	PDZD7, THRB, RASL10A, CRABP2, MLXIPL, AFF3, HDAC9	47	5244	20581	0.5845261859551747	1.0	0.9999995895959587	100.0
Annotation Cluster 9	Enrichment Score: 0.0859325150456369
Category	Term	Count	%	PValue	Genes	List Total	Pop Hits	Pop Total	Fold Enrichment	Bonferroni	Benjamini	FDR
UP_KEYWORDS	Nucleotide-binding	4	7.8431372549019605	0.7748875838718343	RASL10A, PDK4, TIE1, ABCA6	47	1788	20581	0.9796277785710886	1.0	0.9989387089353449	99.99999667438182
UP_KEYWORDS	ATP-binding	3	5.88235294117647	0.8269732699421393	PDK4, TIE1, ABCA6	47	1391	20581	0.9444147024182815	1.0	0.9995773996160604	99.99999984072085
GOTERM_MF_DIRECT	GO:0005524~ATP binding	3	5.88235294117647	0.8619305629124885	PDK4, TIE1, ABCA6	39	1495	16881	0.8685875996912786	1.0	0.9999999999984991	99.99999998074215

### Sheet: GO genes Down
Category	Term	Count	%	PValue	Genes	List Total	Pop Hits	Pop Total	Fold Enrichment	Bonferroni	Benjamini	FDR	-log10 p value
UP_KEYWORDS	Deafness	6	11.76470588235294	7.79584e-05	PDZD7, LOXHD1, TNFRSF11A, EPS8, THRB, TNC	47	198	20581	13.26950354609929	0.00962063705521532	0.00962063705521532	0.0899849444948142	4.10814
UP_KEYWORDS	Receptor	13	25.49019607843137	0.000199179	FCER1A, IL1R2, THRB, FFAR4, GPR82, ADGRG6, FZD1, NCAM1, ITGA9, TNFRSF11A, EPS8, TIE1, PTCRA	47	1648	20581	3.4542579012600703	0.024398075166786826	0.012274367633798189	0.229759133066465	3.70076
UP_SEQ_FEATURE	glycosylation site:N-linked (GlcNAc...)	22	43.13725490196079	0.000242335	FCER1A, IL1R2, LYPD1, KCNMB4, PARM1, A2M, BMP2, FFAR4, TNC, GPR82, ADGRG6, FZD1, GAS1, ABCA6, NCAM1, ITGA9, TNFRSF11A, TSPAN33, LOXL3, TIE1, PTCRA, FN1	48	4234	20063	2.1718331758778144	0.05696525476295289	0.05696525476295289	0.31275283561694733	3.61558
UP_SEQ_FEATURE	domain:Fibronectin type-III 2	5	9.803921568627452	0.000263956	NCAM1, IGSF22, TNC, TIE1, FN1	48	133	20063	15.713502506265664	0.06188780178930309	0.031438077245085516	0.34061240362234235	3.57847
UP_SEQ_FEATURE	domain:Fibronectin type-III 1	5	9.803921568627452	0.000271613	NCAM1, IGSF22, TNC, TIE1, FN1	48	134	20063	15.596237562189057	0.0636249907289167	0.02167472994227526	0.3504772140068835	3.56605
UP_KEYWORDS	Glycoprotein	22	43.13725490196079	0.000331811	FCER1A, IL1R2, LYPD1, KCNMB4, PARM1, A2M, BMP2, FFAR4, TNC, GPR82, ADGRG6, FZD1, GAS1, ABCA6, NCAM1, ITGA9, TNFRSF11A, TSPAN33, LOXL3, TIE1, PTCRA, FN1	47	4551	20581	2.1168225828319236	0.04031616658175241	0.01362347852563317	0.3824869210402926	3.47911
SMART	SM00060:FN3	5	9.803921568627452	0.000736624	NCAM1, IGSF22, TNC, TIE1, FN1	29	150	10057	11.559770114942529	0.026179445139363322	0.026179445139363322	0.6551022655832961	3.13275
UP_KEYWORDS	Cell membrane	17	33.33333333333333	0.000957105	GAPT, FCER1A, IL1R2, LYPD1, PARM1, FFAR4, GPR82, ADGRG6, FZD1, GAS1, NCAM1, TNFRSF11A, TSPAN33, EPS8, RASL10A, IPCEF1, TIE1	47	3175	20581	2.344627240743843	0.1119593810399303	0.029248192821604846	1.0996490059755226	3.01904
UP_SEQ_FEATURE	signal peptide	18	35.294117647058826	0.00099806	FCER1A, IL1R2, LYPD1, A2M, BMP2, PARM1, TNC, ADGRG6, FZD1, GAS1, FAM19A3, NCAM1, ITGA9, TNFRSF11A, LOXL3, TIE1, PTCRA, FN1	48	3346	20063	2.2485430364614465	0.21466981099006177	0.05862410579962507	1.2822907854121546	3.00084
INTERPRO	IPR003961:Fibronectin, type III	5	9.803921568627452	0.00120756	NCAM1, IGSF22, TNC, TIE1, FN1	43	207	18559	10.425233119874171	0.13601779735166575	0.13601779735166575	1.3795152753417472	2.91809
GOTERM_CC_DIRECT	GO:0005886~plasma membrane	19	37.254901960784316	0.00198616	GAPT, FCER1A, IL1R2, LYPD1, KCNMB4, PARM1, FFAR4, GPR82, ADGRG6, FZD1, AFAP1L1, GAS1, KCNJ2, NCAM1, ITGA9, TNFRSF11A, TSPAN33, RASL10A, IPCEF1	42	4121	18224	2.0005315399637165	0.14364865834752116	0.14364865834752116	2.0810514773137667	2.70199
UP_KEYWORDS	Signal	19	37.254901960784316	0.00247109	FCER1A, IL1R2, LYPD1, PARM1, A2M, BMP2, TNC, ADGRG6, FZD1, GAS1, FAM19A3, NCAM1, ITGA9, C1ORF127, TNFRSF11A, LOXL3, TIE1, PTCRA, FN1	47	4160	20581	1.999994885433715	0.26419792166122746	0.05951428806392167	2.816578503642686	2.60711
UP_SEQ_FEATURE	topological domain:Extracellular	15	29.411764705882355	0.0036657	FCER1A, IL1R2, KCNMB4, PARM1, FFAR4, GPR82, ADGRG6, FZD1, KCNJ2, NCAM1, ITGA9, TNFRSF11A, TSPAN33, TIE1, PTCRA	48	2787	20063	2.249618765697883	0.5888218415545204	0.16284474560733475	4.635542450830366	2.43584
INTERPRO	IPR013783:Immunoglobulin-like fold	8	15.686274509803921	0.0050835	NCAM1, FCER1A, IL1R2, IGSF22, TNC, TIE1, PTCRA, FN1	43	951	18559	3.6307436480571247	0.4602625584976796	0.2653317473156197	5.69084122471375	2.29384
GOTERM_MF_DIRECT	GO:0005518~collagen binding	3	5.88235294117647	0.00804423	ITGA9, ADGRG6, FN1	39	60	16881	21.642307692307696	0.5887047351687755	0.5887047351687755	8.72135099652791	2.09452
GOTERM_BP_DIRECT	GO:0007507~heart development	4	7.8431372549019605	0.00935798	C1ORF127, BMP2, CC2D2A, HDAC9	41	183	16792	8.952152472344396	0.9685686629278906	0.9685686629278906	12.150765063934054	2.02882
GOTERM_MF_DIRECT	GO:0019966~interleukin-1 binding	2	3.9215686274509802	0.0134325	IL1R2, A2M	39	6	16881	144.28205128205127	0.7740833707761519	0.5246931210009179	14.169203593219915	1.87184
UP_SEQ_FEATURE	disulfide bond	14	27.450980392156865	0.0142499	FCER1A, IL1R2, A2M, BMP2, TNC, ADGRG6, FZD1, NCAM1, ITGA9, TNFRSF11A, TIE1, LOXL3, PTCRA, FN1	48	2917	20063	2.0060707347731688	0.968984553598396	0.43947325498801315	16.930830839078826	1.84619
INTERPRO	IPR013151:Immunoglobulin	3	5.88235294117647	0.0148093	FCER1A, IL1R2, TIE1	43	82	18559	15.790414066931367	0.8355782617678001	0.45216083289971964	15.762403604173336	1.82947
UP_KEYWORDS	Disulfide bond	15	29.411764705882355	0.0150544	FCER1A, IL1R2, A2M, BMP2, TNC, ADGRG6, FZD1, NCAM1, ITGA9, TNFRSF11A, TSPAN33, TIE1, LOXL3, PTCRA, FN1	47	3434	20581	1.9127560440649822	0.847553471031184	0.26910847950635775	16.067873740820826	1.82234
GOTERM_BP_DIRECT	GO:0042060~wound healing	3	5.88235294117647	0.0155515	ITGA9, TNC, FN1	41	80	16792	15.358536585365853	0.9968737024594012	0.9440866962110193	19.423487935269947	1.80823
UP_KEYWORDS	Non-syndromic deafness	3	5.88235294117647	0.0162072	LOXHD1, EPS8, TNC	47	87	20581	15.0997798972854	0.8681594066335794	0.2513260269219906	17.195295335953876	1.79029
UP_SEQ_FEATURE	domain:Fibronectin type-III 3	3	5.88235294117647	0.0165747	TNC, TIE1, FN1	48	84	20063	14.927827380952381	0.9824849261647784	0.43887598867244837	19.427639372469095	1.78055
INTERPRO	IPR003598:Immunoglobulin subtype 2	4	7.8431372549019605	0.0188411	NCAM1, FCER1A, IL1R2, IGSF22	43	250	18559	6.905674418604651	0.8998934440136854	0.43750893254475254	19.641654648178342	1.72489
UP_SEQ_FEATURE	compositionally biased region:Ser-rich	5	9.803921568627452	0.0195201	PDZD7, ARHGAP20, GOLGA7B, ADGRG6, IPCEF1	48	441	20063	4.738992819349963	0.9915245503438145	0.44916650161981564	22.491451181344036	1.70952
UP_SEQ_FEATURE	domain:Fibronectin type-III 14	2	3.9215686274509802	0.0208912	TNC, FN1	48	9	20063	92.88425925925925	0.993959288903021	0.43316817027513377	23.88069688278169	1.68004
UP_SEQ_FEATURE	domain:Fibronectin type-III 15	2	3.9215686274509802	0.0208912	TNC, FN1	48	9	20063	92.88425925925925	0.993959288903021	0.43316817027513377	23.88069688278169	1.68004
KEGG_PATHWAY	hsa04512:ECM-receptor interaction	3	5.88235294117647	0.0212146	ITGA9, TNC, FN1	19	87	6879	12.484573502722322	0.6720934775514811	0.6720934775514811	18.80616815973556	1.67337
UP_SEQ_FEATURE	topological domain:Cytoplasmic	15	29.411764705882355	0.0235941	FCER1A, IL1R2, KCNMB4, PARM1, FFAR4, GPR82, ADGRG6, FZD1, KCNJ2, NCAM1, ITGA9, TNFRSF11A, TSPAN33, TIE1, PTCRA	48	3456	20063	1.8141456886574074	0.9969057552495443	0.43888036468249314	26.55228034635677	1.6272
UP_SEQ_FEATURE	domain:Fibronectin type-III 11	2	3.9215686274509802	0.0254754	TNC, FN1	48	11	20063	75.99621212121212	0.99805973461661	0.4331842343355593	28.36041113450076	1.59388
UP_SEQ_FEATURE	domain:Fibronectin type-III 13	2	3.9215686274509802	0.0254754	TNC, FN1	48	11	20063	75.99621212121212	0.99805973461661	0.4331842343355593	28.36041113450076	1.59388
UP_SEQ_FEATURE	domain:Fibronectin type-III 10	2	3.9215686274509802	0.0254754	TNC, FN1	48	11	20063	75.99621212121212	0.99805973461661	0.4331842343355593	28.36041113450076	1.59388
INTERPRO	IPR003599:Immunoglobulin subtype	5	9.803921568627452	0.0254994	NCAM1, FCER1A, IL1R2, IGSF22, TIE1	43	497	18559	4.3420991062655	0.9560824577905382	0.4647858269808236	25.692436461712553	1.59347
GOTERM_BP_DIRECT	GO:0010955~negative regulation of protein processing	2	3.9215686274509802	0.0259007	IL1R2, GAS1	41	11	16792	74.46563192904657	0.9999360282766515	0.9600058918368746	30.342636415349777	1.58669
INTERPRO	IPR007110:Immunoglobulin-like domain	6	11.76470588235294	0.0291898	NCAM1, FCER1A, IL1R2, IGSF22, TIE1, PTCRA	43	771	18559	3.3587910596326123	0.9722504418099417	0.44977201034314873	28.86404735700834	1.53477
GOTERM_BP_DIRECT	GO:0045892~negative regulation of transcription, DNA-templated	5	9.803921568627452	0.0302929	BMP2, FZD1, MLXIPL, LOXL3, HDAC9	41	499	16792	4.103817390879319	0.9999878736025624	0.9409890033649448	34.54781011676823	1.51866
SMART	SM00408:IGc2	4	7.8431372549019605	0.0314567	NCAM1, FCER1A, IL1R2, IGSF22	29	250	10057	5.548689655172414	0.6835647878110416	0.437474256421132	24.804531004423946	1.50229
GOTERM_CC_DIRECT	GO:0009986~cell surface	5	9.803921568627452	0.0329059	NCAM1, FCER1A, BMP2, TSPAN33, FZD1	42	542	18224	4.002811456685995	0.9264539161969656	0.7288061877493619	29.80747349454923	1.48273
UP_KEYWORDS	Immunoglobulin domain	5	9.803921568627452	0.0332525	NCAM1, FCER1A, IL1R2, IGSF22, TIE1	47	546	20581	4.010014807887148	0.9849054915530415	0.40795819796164545	32.328871581429	1.47818
UP_KEYWORDS	GPI-anchor	3	5.88235294117647	0.0376247	NCAM1, LYPD1, GAS1	47	137	20581	9.588911321633795	0.9913957545856876	0.4104459281649967	35.779874387974644	1.42453
UP_KEYWORDS	Lipoprotein	6	11.76470588235294	0.0406423	NCAM1, LYPD1, GOLGA7B, RASL10A, GAS1, KCNJ2	47	852	20581	3.083757866347018	0.9941710419719273	0.4021956198530283	38.06705082416314	1.39102
UP_KEYWORDS	Membrane	24	47.05882352941176	0.0406939	GAPT, FCER1A, IL1R2, LYPD1, KCNMB4, PARM1, FFAR4, PLD4, GPR82, ADGRG6, FZD1, GAS1, KCNJ2, ABCA6, NCAM1, ITGA9, TNFRSF11A, TSPAN33, EPS8, GOLGA7B, RASL10A, IPCEF1, TIE1, PTCRA	47	7494	20581	1.4023814796518064	0.9942098251972014	0.37395098858042575	38.105541236593965	1.39047
UP_SEQ_FEATURE	domain:Fibronectin type-III 9	2	3.9215686274509802	0.0413551	TNC, FN1	48	18	20063	46.442129629629626	0.999963593498996	0.5733239704365444	42.065621763313274	1.38347
UP_KEYWORDS	Alternative splicing	31	60.78431372549019	0.0415405	IL1R2, LYPD1, FFAR4, THRB, TNC, AFAP1L1, FAM19A3, ABCA6, LKAAEAR1, C1ORF127, TNFRSF11A, ARHGAP20, RASL10A, IPCEF1, LOXL3, TIE1, PTCRA, FN1, ADGRG6, MLXIPL, AFF3, PKIB, SPOCD1, RUFY4, NCAM1, PDZD7, IGSF22, LOXHD1, EPS8, CC2D2A, HDAC9	47	10587	20581	1.282204791504635	0.9948102614902719	0.35494691540780643	38.73336140458827	1.38153
UP_KEYWORDS	Polymorphism	34	66.66666666666666	0.0450718	IL1R2, KCNMB4, A2M, FFAR4, THRB, TNC, ABCA6, LKAAEAR1, C1ORF127, TNFRSF11A, ARHGAP20, IPCEF1, LOXL3, TIE1, PTCRA, FN1, GAPT, FCER1A, PARM1, BMP2, PLD4, PDK4, ADGRG6, MLXIPL, FZD1, AFF3, SPOCD1, NCAM1, ITGA9, IGSF22, LOXHD1, EPS8, CC2D2A, HDAC9	47	12043	20581	1.2362686190088354	0.9967162371461259	0.35590240754233793	41.28982811955222	1.3461
SMART	SM00409:IG	5	9.803921568627452	0.0471098	NCAM1, FCER1A, IL1R2, IGSF22, TIE1	29	497	10057	3.4888642198015685	0.8239874652895569	0.43957883011215004	34.97541993276444	1.32689
GOTERM_MF_DIRECT	GO:0043236~laminin binding	2	3.9215686274509802	0.05482	ITGA9, ADGRG6	39	25	16881	34.62769230769231	0.997974187004461	0.8734681714331571	47.11199782134995	1.26106
UP_SEQ_FEATURE	domain:Fibronectin type-III 8	2	3.9215686274509802	0.0569815	TNC, FN1	48	25	20063	33.43833333333333	0.9999993178294503	0.6645065278389313	53.15239751748242	1.24427
UP_SEQ_FEATURE	domain:Fibronectin type-III 7	2	3.9215686274509802	0.0569815	TNC, FN1	48	25	20063	33.43833333333333	0.9999993178294503	0.6645065278389313	53.15239751748242	1.24427
GOTERM_BP_DIRECT	GO:0034612~response to tumor necrosis factor	2	3.9215686274509802	0.0579208	TNFRSF11A, AFF3	41	25	16792	32.76487804878049	0.9999999997088129	0.9876167560161303	56.05011130730575	1.23717
GOTERM_CC_DIRECT	GO:0032420~stereocilium	2	3.9215686274509802	0.0590413	LOXHD1, EPS8	42	27	18224	32.1410934744268	0.9913202825288107	0.7944889414121018	47.46668554948015	1.22884
UP_SEQ_FEATURE	transmembrane region	18	35.294117647058826	0.0624792	GAPT, FCER1A, IL1R2, KCNMB4, PARM1, FFAR4, GPR82, PLD4, ADGRG6, FZD1, KCNJ2, ABCA6, NCAM1, ITGA9, TNFRSF11A, TSPAN33, TIE1, PTCRA	48	5056	20063	1.4880587420886076	0.9999998342768698	0.6721537477680364	56.56215136998715	1.20426
GOTERM_CC_DIRECT	GO:0005576~extracellular region	8	15.686274509803921	0.0656686	LYPD1, IL1R2, BMP2, A2M, TNC, LOXL3, FAM19A3, FN1	42	1610	18224	2.156048506359065	0.994998797160691	0.7340692139568858	51.25109576363016	1.18264
UP_SEQ_FEATURE	domain:Ig-like 2	2	3.9215686274509802	0.0657986	FCER1A, IGSF22	48	29	20063	28.826149425287355	0.9999999297573057	0.6664916251654889	58.50849574106653	1.18178
UP_SEQ_FEATURE	domain:Ig-like 1	2	3.9215686274509802	0.0657986	FCER1A, IGSF22	48	29	20063	28.826149425287355	0.9999999297573057	0.6664916251654889	58.50849574106653	1.18178
GOTERM_BP_DIRECT	GO:0051973~positive regulation of telomerase activity	2	3.9215686274509802	0.0668793	PARM1, PKIB	41	29	16792	28.245584524810766	0.9999999999913479	0.9856719703516209	61.471547292019046	1.17471
INTERPRO	IPR011993:Pleckstrin homology-like domain	4	7.8431372549019605	0.0718459	ARHGAP20, EPS8, IPCEF1, AFAP1L1	43	427	18559	4.043134905506236	0.9998792107527046	0.7243933111061445	57.56327014063943	1.1436
UP_SEQ_FEATURE	domain:Fibronectin type-III 6	2	3.9215686274509802	0.0723585	TNC, FN1	48	32	20063	26.123697916666668	0.99999998723553	0.6789111872841231	62.12033575815372	1.14051
UP_KEYWORDS	Cell projection	5	9.803921568627452	0.076711	PDZD7, LOXHD1, EPS8, CC2D2A, AFAP1L1	47	721	20581	3.0367102428659956	0.9999496647051699	0.5068365283068526	60.213199635551064	1.11514
GOTERM_BP_DIRECT	GO:0001837~epithelial to mesenchymal transition	2	3.9215686274509802	0.0779607	BMP2, LOXL3	41	34	16792	24.091822094691533	0.9999999999998934	0.9859774495344904	67.31924413999744	1.10812
GOTERM_BP_DIRECT	GO:0030198~extracellular matrix organization	3	5.88235294117647	0.0792194	ITGA9, TNC, FN1	41	196	16792	6.268790443006471	0.9999999999999355	0.9775516663202267	67.92860453686097	1.10117
UP_SEQ_FEATURE	domain:Ig-like C2-type 1	3	5.88235294117647	0.0812132	NCAM1, IL1R2, TIE1	48	202	20063	6.2076113861386135	0.9999999987469407	0.700531413220219	66.53658129729135	1.09037
UP_SEQ_FEATURE	domain:Ig-like C2-type 2	3	5.88235294117647	0.0819025	NCAM1, IL1R2, TIE1	48	203	20063	6.177032019704434	0.9999999989550596	0.6829989944018214	66.8596138174561	1.0867
GOTERM_CC_DIRECT	GO:0009897~external side of plasma membrane	3	5.88235294117647	0.0828687	NCAM1, FCER1A, TNFRSF11A	42	213	18224	6.111334674714956	0.9988260234173852	0.7406227467713014	59.94948808154608	1.08161
UP_KEYWORDS	Cell adhesion	4	7.8431372549019605	0.0913541	NCAM1, ITGA9, TNC, FN1	47	479	20581	3.6567316661484477	0.9999930666666536	0.5470369196727327	66.92001646051047	1.03927
GOTERM_CC_DIRECT	GO:0005887~integral component of plasma membrane	7	13.725490196078432	0.0948898	FCER1A, KCNMB4, TNFRSF11A, TSPAN33, FFAR4, TIE1, KCNJ2	42	1415	18224	2.146525323910483	0.9995805174411978	0.7263981782591453	65.16654915420963	1.02278
GOTERM_BP_DIRECT	GO:0007155~cell adhesion	4	7.8431372549019605	0.0954834	NCAM1, ITGA9, TNC, FN1	41	459	16792	3.5691588288431904	0.9999999999999999	0.9834833948878081	74.91145009560628	1.02007
GOTERM_BP_DIRECT	GO:0008284~positive regulation of cell proliferation	4	7.8431372549019605	0.0988191	TNFRSF11A, TNC, MLXIPL, FN1	41	466	16792	3.5155448550193658	1.0	0.9782689324525407	76.15667424712251	1.00516
KEGG_PATHWAY	hsa04510:Focal adhesion	3	5.88235294117647	0.0997978	ITGA9, TNC, FN1	19	206	6879	5.272611139499233	0.9957763960231342	0.9350107395267043	63.99323485603615	1.00088
